# Futile wound healing drives mesenchymal-like cell phenotypes in human glioblastoma

**DOI:** 10.1101/2023.09.01.555882

**Authors:** Alejandro Mossi Albiach, Jokubas Janusauskas, Jesper Kjaer Jacobsen, Ivana Kapustová, Razieh Karamzadeh, Egle Kvedaraite, Lijuan Hu, Marina C. M. Franck, Camiel Mannens, Simone Codeluppi, Johannes B. Munting, Lars E. Borm, Alia Shamikh, Peter Lönnerberg, Kimberly A. Siletti, Oscar Persson, Sten Linnarsson

## Abstract

Glioblastoma is the deadliest brain cancer, characterized by large cellular diversity whose complexity and organizing principles are only starting to be uncovered. Both neurodevelopment-like and mesenchymal-like cell states have been described in glioblastoma^1–8^, with the latter being strongly implicated in malignancy and disease progression^8–11^. However, the nature of these mesenchymal-like cell states remains unresolved. Here, we performed deep single-cell RNA sequencing of rare glioblastoma cases where tissue could be sampled from tumor core to macroscopically normal cortex. We discovered that previously defined mesenchymal-like tumor cell states instead represented a wound response that was shared across both malignant and non-malignant cell types and was spatially confined to the tumor bulk. Using glioblastoma organoids, we showed that the wound response transcriptional state could be reversibly induced *in vitro* by hypoxia and human plasma. We used multiplex single-molecule spatial transcriptomics^12^ on a large patient cohort to show that the activation of wound response states was associated with hypoxia, and organized by distance to perivascular niches. Our findings help reconceptualize the cellular landscape of glioblastoma, wherein a reactive wound-response tissue state shared by all cells in the tumor bulk is superimposed on a fundamentally neurodevelopmental and glial tumor.
