## Supplementary Table 2 for "Futile wound healing drives mesenchymal-like cell phenotypes in human glioblastoma"

### Sheet: Sheet1
VIM
APOE
GAPDH
MT2A
LDHA
MT-RNR1
LGALS1
TIMP1
S100A6
PKM
CHI3L1
ALDOA
SPP1
ANXA2
TPI1
CD63
APOC1
MT-RNR2
SEC61G
MYL6
PGK1
C1QB
HMOX1
CTSB
CD44
ACTB
PFN1
VEGFA
MTATP6P1
SOCS3
CLU
TAGLN2
MT1X
TMBIM6
NUPR1
GUK1
COPE
SERF2
PRDX4
CIB1
FTH1
EIF4A1
TXNDC17
MYDGF
GNG5
IGFBP2
PHPT1
MIF
FTL
P4HB
C4orf3
SOD2
DAD1
ENO1
TMED9
NDUFS5
ATP6V0E1
PSMD8
SERPINA3
PPIB
BCAP31
PRELID1
SPATA13
TNFRSF12A
TMEM208
PSME2
CFL1
B2M
SLC2A3
SH3BGRL3
APOC2
TMSB10
VAMP5
HSPE1
CHCHD2
LUCAT1
C1QC
MAP1B
SERPINE1
MYL12A
TXN
UBL5
MT-ND4L
LAPTM4A
METRN
OAZ1
PRDX5
EIF5A
CTSZ
PSMA7
ARPC1B
GBP2
VDAC1
S100A10
POMP
C1QA
HSPA5
NUCB1
BSG
BAG3
POLD4
CALR
RABAC1
AP2S1
SLC39A1
C1QBP
TUBA1B
DRAP1
BUD31
PTTG1IP
CTSL
UBC
SLC3A2
LMAN2
CXCL8
CD151
NDUFB2
SSR4
WARS1
ATP5PF
SEC61B
GSTO1
LAP3
MANF
PLIN3
MVP
COX7B
CHMP2A
IER5
SQSTM1
ELOC
HSP90AA1
OSTC
PROS1
LIMS1
POLR2L
UBE2M
FLOT1
PLP2
APRT
PDCD5
BAX
PSMB1
RAB5IF
FABP7
GADD45A
PLSCR1
HIVEP3
PSMD7
RNASET2
TPM4
MRPL51
MCUB
B3GAT3
LAMTOR5
COX7A2
RNF181
ARL4C
FAM20C
SIPA1L2
COX5B
MICOS10
COTL1
TUBB3
FLNA
RPN2
ERO1A
SAT1
SELENOS
AP1S1
ARF4
PDPN
SPCS1
JOSD2
OCIAD2
MYL12B
ADM
DYNLT1
RHOC
TMEM70
GCLM
RAN
TSPO
GSN
CAPG
SNRPB
CLIC1
SELENOW
C19orf53
MFSD12
PPP1R15A
NDUFAB1
PDIA6
UQCR10
IFI30
ELOB
HSP90AB1
HSPA9
LAPTM5
S100A9
NEDD8
UPP1
COX8A
NDUFA4
CYBA
B4GALT5
PDXK
PSMA3
NEDD4L
SAP18
XBP1
CCDC85B
PSMB9
STK17A
MRPS24
HSP90B1
FAM174C
ITGB1
DDRGK1
NDUFA1
GFAP
CKS2
SURF4
CSTB
C3
GAP43
MDH2
SEC11C
PSMB6
DDOST
DHRS3
SSBP1
PSMB8
SEC61A1
MLEC
PDIA4
METTL26
TMEM107
FOSL2
MT-ND6
ORAI2
FCER1G
DSTN
FCGBP
AGTRAP
SHISA5
SSR2
ACADVL
YWHAH
IGFBP5
MFSD10
BOLA3
NTMT1
MRPS12
NFIC
EIF5
SSBP4
NFIL3
NECTIN2
PSMA2
BAD
EMC6
ENO2
LRP10
ADRM1
TBCB
ARF1
MRPL17
RPS19BP1
ATP5MF
COX17
SPARC
GADD45GIP1
CYCS
HYPK
DDIT3
BZW1
HSPA8
CCT8
LGALS3BP
AL133453.1
TM9SF1
CD14
DNASE2
MAFF
MICOS13
ZNHIT1
NDUFS6
ATRAID
GBE1
NEAT1
NDUFB3
ALOX5AP
IRAK1
SDF2L1
NDUFB4
S100A16
NDUFA13
EDF1
NANS
NDUFA2
NR4A3
LAMTOR2
NDRG1
IER5L
PFKFB3
ARPC4
PPP1R14B
ARPC5L
TUBA1C
HLA-C
NFE2L3
HLA-E
HSBP1
FKBP2
ATF5
TUBB4B
PSMA5
CNIH4
UQCR11
MED10
AC131944.1
UBE2L6
RPS19
PIN1
UQCRQ
ATP6V0B
MAP2K2
H2AZ1
LHFPL2
RGS16
MRPL54
CCDC107
CSF1
GPAA1
HM13
FKBP8
CALU
INAFM1
TRAPPC1
PFKL
FBXW5
GTF3A
RNF187
NDUFV2
PRDX2
IFI27L2
BST2
HK1
RRAS
HINT1
MAP1LC3B
FBXO32
PSMB5
ROMO1
SKP1
CTSC
LRRC59
RFX2
PBDC1
RAC1
HAMP
NME1
ARPC2
CARD19
ILK
DBNL
GLA
MGST3
NUTF2
NUDT22
FAM162A
S100A8
TYMP
IDS
NDUFS8
PSMD2
NEK6
FLYWCH2
AL354740.1
JMJD6
MYH9
NMB
DYNLT3
MCFD2
COPB2
GGCT
SDSL
PMEPA1
CHPF
SORL1
CYTOR
TOMM40
LAMC1
ITPA
PDIA3
ISCA2
SDC2
DCTN3
TNIP2
DGUOK
GET3
CDK2AP2
ABCA1
HOPX
RHBDD2
PIH1D1
SP100
YWHAG
PSENEN
CCL4
MRPL47
TXNDC12
SLC16A3
EIF4EBP1
SNRPG
SAP30
CTSD
GLRX2
DERL2
CREB3
SF3B6
PRR13
BRK1
AL078604.4
CFAP36
SRP14
RPL22L1
TEX264
SLC11A1
MFGE8
FIBP
AKAP12
CAV1
POLR2E
DPP7
BCKDK
WDR13
PIGT
GLIS3
BTG1
ENY2
ATP1A1
CTSA
TAF10
TMED3
CD58
SLC52A2
CHST2
BTG3
ORMDL2
UGCG
CHMP5
MRPL52
ACTN4
ERGIC1
DNAJB9
EGR2
TMCO1
B4GALT7
GEM
RN7SL1
HSD3B7
SSB
MRPL27
SELENOH
BLOC1S2
NME4
CPVL
EMC3
SAMD9
SEC24D
HMG20B
ETFB
SMOX
TOMM5
ITGB1BP1
PEA15
NOL7
GTF3C6
CALM1
NCS1
RAB34
CFAP298
TUFM
LSM10
PLK3
PGAM1
CYBC1
HEBP2
LSM4
GTF2A2
COQ10B
GARS1
DDT
C3orf14
HYOU1
AURKAIP1
TMUB1
MRPL40
